# Physiological activation of the nephron central command drives endogenous kidney tissue regeneration

**DOI:** 10.1101/2021.12.07.471692

**Authors:** Georgina Gyarmati, Urvi Nikhil Shroff, Anne Riquier-Brison, Dorinne Desposito, Wenjun Ju, Audrey Izuhara, Sachin Deepak, James L Burford, Hiroyuki Kadoya, Yibu Chen, Markus M. Rinschen, Nariman Ahmadi, Lester Lau, Inderbir S. Gill, Matthias Kretzler, János Peti-Peterdi

## Abstract

Tissue regeneration is limited in several organs including the kidney, contributing to the high prevalence of kidney disease globally. However, evolutionary and physiological adaptive responses and the presence of renal progenitor cells suggest existing remodeling capacity. This study uncovered a novel endogenous tissue remodeling mechanism in the kidney that is activated by the loss of body fluid and salt and involves a unique niche of chief cells called macula densa (MD) that control resident progenitor cells via secreted angiogenic, growth and extracellular matrix remodeling factors, cytokines and chemokines. Serial intravital imaging, MD Wnt mouse models and transcriptome analysis provide functional and molecular characterization of this newly identified MD program for kidney regeneration complemented with human and therapeutic translation. The concept that chief cells responding to organ-specific physiological inputs control local progenitors and direct them to remodel or repair tissues may be applicable to other organs and diverse tissue regenerative therapeutic strategies.
