## Supplement Table 1 for "Physiological activation of the nephron central command drives endogenous kidney tissue regeneration"

### Sheet: Sheet2
Gene ID	Total counts	P-value (MD vs. Control)	FDR step up (MD vs. Control )	Ratio (MD vs. Control)	Fold change combined samples (MD vs. Control)	LSMean(MD) (MD vs. Control)	LSMean(Control) (MD vs. Control)	P-value (MD*Control vs. Control*NS)	FDR step up (MD*NS vs. Control*NS)	Ratio (MD*NS vs. Control*NS)	Fold change NS (MD*NS vs. Control*NS)	LSMean(MD*NS) (MD*NS vs. Control*NS)	LSMean(Control*NS) (MD*NS vs. Control*NS)	P-value (MD*LS+ACEi vs. Control*LS+ACEi)	FDR step up (MD*LS+ACEi vs. Control*LS+ACEi)	Ratio (MD*LS+ACEi vs. Control*LS+ACEi)	Fold change stimulated (MD*LS+ACEi vs. Control*LS+ACEi)	LSMean(MD*LS+ACEi) (MD*LS+ACEi vs. Control*LS+ACEi)	LSMean(Control*LS+ACEi) (MD*LS+ACEi vs. Control*LS+ACEi)
Pappa2	1676.79	2.97806e-10	1.55465e-06	541.038	541.038	417.654	0.771949	2.85669e-08	0.000123973	396.057	396.057	236.985	0.598362	1.29539e-08	3.38118e-05	632.787	632.787	598.323	0.945537
Nos1	588.94	3.41066e-12	5.34143e-08	258.461	258.461	146.104	0.565285	2.35345e-10	3.68574e-06	250.338	250.338	109.183	0.436142	2.56841e-10	4.02239e-06	263.563	263.563	183.026	0.694429
Ptgs2	329.665	3.36403e-08	1.60397e-05	127.509	127.509	81.1435	0.636374	5.71823e-06	0.00157111	47.8825	47.8825	15.6555	0.326956	5.48388e-07	0.000243621	155.036	155.036	146.632	0.945791
Aard	54.0247	1.93813e-08	1.24787e-05	104.332	104.332	13.2521	0.127019	2.62627e-05	0.002959	21.498	21.498	2.11615	0.0984348	6.97842e-08	9.29266e-05	156.732	156.732	24.3881	0.155604
Frem1	135.444	5.12084e-08	2.05635e-05	59.9064	59.9064	32.767	0.54697	2.19913e-05	0.00270093	22.9449	22.9449	11.5584	0.503743	3.71071e-07	0.000207548	91.4536	91.4536	53.9756	0.590197
Slc6a7	37.9886	2.40641e-08	1.3958e-05	48.5648	48.5648	9.1215	0.187821	1.63589e-06	0.000815848	45.7804	45.7804	5.55632	0.121369	9.43867e-07	0.000326533	49.8938	49.8938	12.6867	0.254274
Vash2	53.769	1.42264e-08	1.06095e-05	37.2966	37.2966	12.7581	0.342071	7.33671e-07	0.000534024	41.8183	41.8183	9.18326	0.219599	7.84238e-07	0.00029956	35.1591	35.1591	16.333	0.464544
Ndst4	53.391	3.23055e-07	5.56949e-05	33.7387	33.7387	12.6008	0.373482	1.04474e-05	0.00186093	36.7952	36.7952	8.94881	0.243206	1.73236e-05	0.00212118	32.263	32.263	16.2528	0.503758
Pamr1	389.179	1.19221e-08	1.0193e-05	27.1034	27.1034	90.6087	3.34307	4.31934e-07	0.000375807	31.0668	31.0668	78.7079	2.53351	9.669e-07	0.000326533	24.6854	24.6854	102.509	4.15264
Sfrp1	2336.36	3.37818e-06	0.000257582	20.7519	20.7519	532.746	25.6722	0.000168412	0.00885068	15.682	15.682	518.96	33.0927	6.85297e-05	0.00447577	29.9442	29.9442	546.532	18.2517
Slc4a10	32.5357	2.17357e-07	4.79442e-05	19.8187	19.8187	7.38833	0.372797	4.17692e-07	0.000375807	83.1636	83.1636	10.0764	0.121164	0.000430593	0.0134333	7.52723	7.52723	4.70022	0.624429
Unc5d	30.9265	5.8229e-07	8.10413e-05	18.3265	18.3265	6.97088	0.380371	7.61498e-06	0.00169779	27.5635	27.5635	6.67214	0.242065	7.33876e-05	0.00465313	14.0157	14.0157	7.26963	0.518678
Nsg2	88.0076	6.38253e-06	0.000396654	16.8639	16.8639	19.6692	1.16635	2.60903e-05	0.002959	28.241	28.241	22.3574	0.791663	0.00158579	0.0281124	11.0193	11.0193	16.981	1.54103
Car8	120.183	4.32137e-07	6.90581e-05	16.1186	16.1186	26.7293	1.65829	1.12759e-05	0.00196381	16.6095	16.6095	22.7091	1.36723	2.72957e-05	0.00265514	15.7743	15.7743	30.7495	1.94934
Ksr2	105.984	2.10778e-10	1.55465e-06	15.8916	15.8916	23.5342	1.48092	4.31841e-08	0.000123973	11.8708	11.8708	17.4777	1.47232	4.75159e-09	1.86037e-05	19.8659	19.8659	29.5908	1.48952
Tmem158	53.7228	3.8259e-05	0.00121377	15.7721	15.7721	11.9193	0.755716	0.0154618	0.114916	3.59375	3.59375	1.58121	0.439989	5.63983e-05	0.00410815	20.7732	20.7732	22.2573	1.07144
Tmem221	66.9389	1.43229e-07	3.45094e-05	14.6004	14.6004	14.7185	1.00809	1.14109e-05	0.00196381	12.8635	12.8635	12.7245	0.989191	3.68698e-06	0.000763216	16.2733	16.2733	16.7126	1.02699
Rerg	34.9548	2.3698e-05	0.00091638	13.996	13.996	7.64608	0.546304	0.00210294	0.0395844	8.02827	8.02827	2.31255	0.28805	0.00015648	0.00732844	16.1326	16.1326	12.9796	0.804557
Mcub	82.6687	3.11452e-06	0.000247597	13.82	13.82	18.0544	1.30639	0.000429974	0.0157701	7.09738	7.09738	7.71272	1.0867	2.55257e-05	0.00259583	18.6071	18.6071	28.3961	1.52609
Uroc1	169.05	5.72877e-07	8.10413e-05	13.6489	13.6489	36.8612	2.70067	3.35218e-05	0.003409	12.0119	12.0119	45.7207	3.80628	1.51745e-05	0.00194793	17.5552	17.5552	28.0017	1.59506
Dctd	41.2592	9.61799e-07	0.000110992	12.94	12.94	8.93396	0.690416	8.13464e-05	0.00546766	10.2949	10.2949	7.60336	0.738554	1.61543e-05	0.00200788	15.9815	15.9815	10.2646	0.642278
Tenm2	64.682	3.4031e-07	5.79304e-05	12.1062	12.1062	13.8778	1.14634	6.69714e-06	0.00169779	14.7192	14.7192	15.6139	1.06079	3.06035e-05	0.00286995	9.85607	9.85607	12.1417	1.2319
Bmp3	411.979	6.93462e-07	8.97546e-05	11.4974	11.4974	87.7334	7.63072	2.71608e-05	0.00303833	13.4394	13.4394	66.8035	4.97072	2.60938e-05	0.00261959	10.5593	10.5593	108.663	10.2907
Eprn	214.409	3.03011e-07	5.56949e-05	11.4151	11.4151	45.611	3.99568	7.73278e-06	0.00169779	14.1712	14.1712	35.3299	2.49308	2.10882e-05	0.00226747	10.1654	10.1654	55.8921	5.49828
Tbxas1	102.307	1.38367e-07	3.45094e-05	11.4054	11.4054	21.7609	1.90795	1.63395e-05	0.00234765	8.80323	8.80323	15.142	1.72005	2.50361e-06	0.000594077	13.5409	13.5409	28.3797	2.09585
Enpp1	242.472	5.45235e-08	2.13473e-05	11.3079	11.3079	51.508	4.55503	1.90519e-06	0.000877565	12.4821	12.4821	49.8717	3.99545	3.70375e-06	0.000763216	10.3907	10.3907	53.1443	5.11462
Spock2	69.5505	2.26041e-05	0.000890035	11.2506	11.2506	14.7632	1.31222	0.00128929	0.0294279	7.84587	7.84587	5.89924	0.751892	0.000227892	0.00922228	12.6177	12.6177	23.6271	1.87254
Enox1	282.589	6.96932e-06	0.000423049	11.0163	11.0163	59.792	5.42758	4.73397e-05	0.0040513	16.1936	16.1936	46.9482	2.89918	0.000925624	0.0209048	9.12971	9.12971	72.6358	7.95598
Thsd4	548.153	7.53926e-10	1.82086e-06	11.0118	11.0118	115.975	10.5318	2.34911e-08	0.000123973	13.4465	13.4465	95.4675	7.09983	9.63697e-08	0.000107803	9.77395	9.77395	136.482	13.9638
Adgrf1	32.15	8.71407e-06	0.000484569	10.7499	10.7499	6.7767	0.630397	4.43255e-05	0.00389989	19.6853	19.6853	6.20849	0.315387	0.00149764	0.0272727	7.76904	7.76904	7.34492	0.945408
Plcxd3	51.3784	8.28438e-07	0.000102159	10.5926	10.5926	10.8046	1.02001	3.39952e-06	0.00126465	29.9657	29.9657	9.75713	0.32561	0.000391192	0.0127635	6.91314	6.91314	11.852	1.71442
Nt5c1a	38.8329	4.41441e-06	0.000309623	10.381	10.381	8.13997	0.784124	1.57815e-05	0.00228846	28.5021	28.5021	5.82882	0.204505	0.00146862	0.0271095	7.66356	7.66356	10.4511	1.36374
Cckbr	17.8372	1.68922e-05	0.000743113	10.2358	10.2358	3.73041	0.364447	0.000279896	0.0121425	13.1799	13.1799	3.84564	0.29178	0.000632867	0.0167421	8.27055	8.27055	3.61518	0.437115
Slc5a1	532.703	2.83774e-05	0.00102401	10.2136	10.2136	111.368	10.9039	0.00010769	0.00661383	17.9627	17.9627	135.116	7.52202	0.0043649	0.0508877	6.13339	6.13339	87.6202	14.2858
Irx1	802.948	1.12405e-08	1.0193e-05	10.0923	10.0923	167.536	16.6004	2.4043e-07	0.000335627	13.7301	13.7301	145.714	10.6128	1.63748e-06	0.00042741	8.38316	8.38316	189.359	22.588
Slc12a1	9531.67	5.60916e-06	0.000362996	9.85103	9.85103	1980.77	201.073	5.22234e-05	0.00430458	12.4412	12.4412	1960.66	157.594	0.000559356	0.0156151	8.18188	8.18188	2000.89	244.551
Ica1l	12.1781	0.000924231	0.0100266	9.83471	9.83471	2.53002	0.257254	0.0329581	0.174613	6.34712	6.34712	0.914608	0.144098	0.00289241	0.0409196	11.1915	11.1915	4.14543	0.37041
Ccn3	7.70181	0.000189063	0.00359386	9.80541	9.80541	1.59926	0.163099	4.677e-05	0.00404676	22.8188	22.8188	2.76482	0.121164	0.215273	0.446423	2.11521	2.11521	0.43369	0.205035
Gfra1	22.6666	2.30555e-05	0.000902679	9.74329	9.74329	4.70156	0.482543	0.000207979	0.0100529	14.8311	14.8311	3.65712	0.246585	0.00147109	0.0271095	7.99719	7.99719	5.74599	0.718501
Etv1	66.118	6.2945e-08	2.3471e-05	9.73433	9.73433	13.7122	1.40864	2.4253e-05	0.00285584	5.78706	5.78706	7.1454	1.23472	4.81394e-07	0.000228931	12.814	12.814	20.279	1.58257
Irx2	396.107	1.00499e-08	1.0193e-05	9.61749	9.61749	81.9788	8.52393	2.36896e-07	0.000335627	12.3168	12.3168	75.1509	6.10148	1.33088e-06	0.000359361	8.11288	8.11288	88.8067	10.9464
Slit1	9.33438	6.0383e-05	0.00171626	9.50366	9.50366	1.92788	0.202857	0.000707964	0.020841	10.4826	10.4826	2.62179	0.250109	0.00202353	0.0324034	7.93021	7.93021	1.23397	0.155604
Scara3	41.1076	3.69103e-06	0.000271386	9.45576	9.45576	8.48272	0.897096	3.59851e-05	0.00349446	17.1603	17.1603	3.83689	0.223592	0.000397447	0.0129137	8.35894	8.35894	13.1285	1.5706
Extl1	41.3042	1.0592e-05	0.000543872	9.37495	9.37495	8.51047	0.907788	3.54683e-05	0.00349352	14.7665	14.7665	11.383	0.770862	0.00277958	0.0399734	5.39666	5.39666	5.63798	1.04472
Tcf24	86.4748	1.62845e-06	0.000158405	9.23427	9.23427	17.77	1.92435	0.000629323	0.0195941	5.18096	5.18096	9.49075	1.83185	6.69046e-06	0.00120436	12.9158	12.9158	26.0492	2.01685
Map3k15	38.6602	2.68862e-05	0.000990739	9.18507	9.18507	7.93685	0.864103	0.00180828	0.0370107	6.70166	6.70166	4.54374	0.678001	0.000219088	0.0089759	10.7883	10.7883	11.33	1.0502
Pdzrn4	43.9483	7.80702e-07	9.78126e-05	9.15053	9.15053	9.0164	0.985342	5.51489e-06	0.00155766	13.9958	13.9958	11.3016	0.807502	0.000189181	0.00827587	5.78689	5.78689	6.7312	1.16318
Ptprz1	23.7221	2.74581e-05	0.00100708	9.08952	9.08952	4.86095	0.534787	0.00143927	0.0317023	6.51228	6.51228	3.4113	0.523826	0.000280285	0.0103527	11.5632	11.5632	6.3106	0.545747
Car4	53.0832	1.10972e-05	0.000558822	9.0637	9.0637	10.8718	1.19949	0.000128326	0.00750878	10.5286	10.5286	16.7783	1.59359	0.000699646	0.0177588	6.16518	6.16518	4.96535	0.805386
Sgms2	569.434	1.10578e-06	0.000121102	8.97172	8.97172	116.408	12.975	2.49686e-05	0.00289654	10.192	10.192	106.516	10.451	6.57924e-05	0.00444377	8.1489	8.1489	126.301	15.4991
Dusp9	58.0916	9.62688e-05	0.00237054	8.88285	8.88285	11.854	1.33448	0.00197894	0.0383818	8.32824	8.32824	10.0589	1.20781	0.0015149	0.0273327	9.34131	9.34131	13.649	1.46114
Nadk2	385.376	1.23662e-08	1.0193e-05	8.85862	8.85862	78.5988	8.87258	1.65541e-06	0.000815848	7.15753	7.15753	64.6105	9.02693	2.81825e-07	0.000179203	10.62	10.62	92.5871	8.71823
Zcchc18	56.8922	3.20373e-07	5.56949e-05	8.76762	8.76762	11.5812	1.32091	1.71911e-06	0.000815848	14.4948	14.4948	14.1535	0.976449	0.00013723	0.006853	5.40962	5.40962	9.00903	1.66537
Vegfd	19.1382	3.62762e-05	0.0011738	8.71762	8.71762	3.89172	0.446419	0.0260714	0.153845	3.73989	3.73989	1.9998	0.534722	3.36671e-05	0.00306302	16.1501	16.1501	5.78363	0.358116
Chp2	8.11962	0.000228593	0.0039822	8.50092	8.50092	1.64329	0.193307	0.000615446	0.019455	14.305	14.305	2.38647	0.166827	0.0197856	0.119064	4.09538	4.09538	0.900112	0.219787
Pde1b	37.3381	1.57115e-07	3.67252e-05	8.45674	8.45674	7.54917	0.892681	2.27946e-06	0.00101996	10.4556	10.4556	8.54553	0.817316	2.32849e-05	0.002415	6.76911	6.76911	6.55282	0.968047
Capn6	24.2555	2.06411e-05	0.000848452	8.39582	8.39582	4.89727	0.583299	9.67123e-05	0.00618209	12.2458	12.2458	5.24489	0.428301	0.0028351	0.0403279	6.16237	6.16237	4.54966	0.738297
Papln	45.3847	1.65453e-06	0.000159948	8.37324	8.37324	9.15859	1.09379	3.47893e-05	0.00347029	9.56699	9.56699	9.68102	1.01192	9.60563e-05	0.00555106	7.34576	7.34576	8.63617	1.17567
Syt5	13.2125	1.77647e-05	0.000772812	8.31166	8.31166	2.66246	0.320328	8.21607e-05	0.0054988	16.056	16.056	2.31036	0.143893	0.00262358	0.0384359	6.06841	6.06841	3.01456	0.496762
Slc15a1	14.6248	3.79652e-05	0.00120848	8.30404	8.30404	2.94654	0.354832	0.000962909	0.0245591	7.23163	7.23163	1.56109	0.215869	0.000695688	0.017687	8.77286	8.77286	4.33199	0.493795
Slit2	806.636	8.33523e-06	0.000472964	8.24604	8.24604	162.296	19.6817	0.000203348	0.00994649	7.30109	7.30109	163.214	22.3548	0.000264023	0.0100361	9.48802	9.48802	161.377	17.0085
Cnr1	9.2788	0.000170834	0.00342193	8.17066	8.17066	1.86355	0.228078	0.031959	0.172046	3.29515	3.29515	0.908922	0.275836	0.000255996	0.00982635	15.6288	15.6288	2.81817	0.180319
Hpcal4	74.288	7.29527e-06	0.000434589	8.12156	8.12156	14.9022	1.8349	3.87327e-05	0.00361067	17.9878	17.9878	11.267	0.626371	0.00126879	0.0248692	6.09097	6.09097	18.5374	3.04342
Ngfr	10.2535	0.00046747	0.00637722	8.07966	8.07966	2.05475	0.254312	0.051622	0.221061	3.25883	3.25883	0.811819	0.249114	0.000685618	0.0176268	12.7074	12.7074	3.29768	0.259509
Shd	79.8751	5.95882e-05	0.00170393	7.9806	7.9806	15.9673	2.00076	0.00134189	0.0301511	6.63296	6.63296	13.6999	2.06543	0.00103673	0.022244	9.41826	9.41826	18.2346	1.93609
Kif1a	33.1298	1.17093e-05	0.000573059	7.93748	7.93748	6.61554	0.833456	0.000117636	0.00695208	9.0351	9.0351	7.11522	0.787509	0.000844284	0.0198236	6.95455	6.95455	6.11585	0.879403
Spag6l	13.192	0.00175343	0.015532	7.91776	7.91776	2.63292	0.332534	0.0239152	0.146417	3.90109	3.90109	1.61139	0.413061	0.0101749	0.0820964	14.5015	14.5015	3.65446	0.252006
Iyd	47.3912	0.00016344	0.0033503	7.91418	7.91418	9.45773	1.19504	0.00319003	0.049033	5.5733	5.5733	6.54791	1.17487	0.00216549	0.0336445	10.1774	10.1774	12.3675	1.2152
Hoxd11	18.7496	0.000106577	0.00255604	7.85996	7.85996	3.73661	0.475398	0.000614259	0.019455	12.6681	12.6681	3.9705	0.313425	0.00591861	0.0607016	5.49556	5.49556	3.50271	0.637371
Moap1	7.96589	0.00734429	0.0408738	7.66544	7.66544	1.57939	0.20604	0.0231187	0.143732	6.22037	6.22037	1.13926	0.183149	0.0769864	0.252923	8.82151	8.82151	2.01952	0.228932
Sult1c2	36.6929	2.12564e-05	0.000866917	7.48389	7.48389	7.23874	0.967244	7.55655e-05	0.00530686	9.56742	9.56742	10.9932	1.14903	0.00396152	0.0482062	4.43594	4.43594	3.48425	0.78546
Nsun7	39.9238	0.000469154	0.00638907	7.44971	7.44971	7.86852	1.05622	0.0094296	0.0871764	5.27142	5.27142	5.6836	1.07819	0.00370761	0.0467511	9.72056	9.72056	10.0534	1.03424
Robo2	809.633	0.000521323	0.006796	7.42291	7.42291	159.447	21.4804	0.00852506	0.0825102	5.85746	5.85746	139.073	23.7429	0.00480216	0.0536041	9.35694	9.35694	179.821	19.218
Dpyd	81.9902	4.59949e-06	0.000315933	7.4134	7.4134	16.1426	2.17749	7.13683e-05	0.00517453	8.59739	8.59739	14.0865	1.63847	0.000278708	0.0103527	6.69928	6.69928	18.1986	2.71651
Elovl2	11.7467	3.52522e-05	0.00115018	7.35237	7.35237	2.30868	0.314005	0.000167143	0.00881357	11.5413	11.5413	2.88423	0.249905	0.00386381	0.0476537	4.58372	4.58372	1.73313	0.378105
Lrrc4c	11.6334	0.000358573	0.0053533	7.34863	7.34863	2.28615	0.311099	0.0540799	0.225666	2.32624	2.32624	0.654354	0.281293	0.000447948	0.0137286	11.4928	11.4928	3.91794	0.340904
Ptger3	202.487	3.5978e-05	0.00116656	7.22317	7.22317	39.6446	5.48853	0.000206373	0.0100062	9.64572	9.64572	47.6265	4.93758	0.00316895	0.0429077	5.24261	5.24261	31.6627	6.03949
Cxcl14	6.37231	0.00945297	0.0485706	7.20815	7.20815	1.24706	0.173007	0.555181	0.771923	0.628824	-1.59027	0.0949163	0.150943	0.000298238	0.0107245	12.2991	12.2991	2.39921	0.195072
Nhs	74.305	7.41487e-06	0.000439865	7.20807	7.20807	14.5415	2.01739	9.08786e-05	0.00600528	10.3286	10.3286	14.6713	1.42046	0.000500446	0.0145796	5.51257	5.51257	14.4116	2.61432
Slc9a2	156.901	2.92473e-05	0.00103395	7.20386	7.20386	30.7017	4.26184	0.000237201	0.0108463	7.95289	7.95289	34.3247	4.316	0.00191534	0.0314754	6.43555	6.43555	27.0786	4.20767
Rps6ka6	114.239	1.43047e-07	3.45094e-05	7.08237	7.08237	22.2707	3.14453	3.47233e-06	0.00126465	8.00242	8.00242	17.9947	2.24866	1.21432e-05	0.00174472	6.57033	6.57033	26.5468	4.0404
Atp2b4	520.923	1.04641e-09	1.82086e-06	7.03399	7.03399	101.4	14.4156	3.7988e-08	0.000123973	7.67788	7.67788	110.042	14.3323	1.09956e-07	0.000114802	6.3975	6.3975	92.7573	14.499
Map6d1	8.11023	0.000205782	0.00374738	6.95094	6.95094	1.57452	0.226519	0.00102809	0.0255569	10.9731	10.9731	1.58121	0.144098	0.0098293	0.0807219	5.07488	5.07488	1.56783	0.30894
Luzp2	15.2332	5.10818e-05	0.00153255	6.87391	6.87391	2.94999	0.429157	0.000155067	0.00855106	9.94534	9.94534	4.33378	0.43576	0.00787821	0.0707052	3.7065	3.7065	1.5662	0.422554
Scarf2	196.915	9.56017e-07	0.000110992	6.83133	6.83133	38.08	5.57432	9.50079e-05	0.00612312	5.19314	5.19314	27.2038	5.23841	1.3893e-05	0.00185964	8.28331	8.28331	48.9563	5.91023
Casr	893.598	2.78349e-05	0.00101218	6.82466	6.82466	172.769	25.3154	0.000458583	0.0163969	6.18682	6.18682	175.604	28.3836	0.000880988	0.0202304	7.63843	7.63843	169.933	22.2472
Pla2g4a	160.56	2.89639e-08	1.51201e-05	6.77937	6.77937	30.9959	4.5721	7.53841e-06	0.00169779	5.01438	5.01438	23.454	4.67734	3.37383e-07	0.000195694	8.62753	8.62753	38.5379	4.46685
Gpr27	14.1078	6.99134e-05	0.0019042	6.76942	6.76942	2.72257	0.402187	0.0187423	0.127953	3.39182	3.39182	1.58121	0.466184	0.000114248	0.0061066	11.4253	11.4253	3.86394	0.338191
Mfsd4b3	44.8272	2.9024e-05	0.00103395	6.72883	6.72883	8.63904	1.28388	0.000626146	0.019534	6.09921	6.09921	6.61672	1.08485	0.000688503	0.0176268	7.18944	7.18944	10.6614	1.48292
Adamtsl2	125.15	1.75801e-06	0.000166446	6.72408	6.72408	24.1148	3.58634	0.000687508	0.0204827	5.41512	5.41512	31.9164	5.89394	7.02392e-06	0.001243	12.7573	12.7573	16.3133	1.27875
Sms	67.4254	0.000258567	0.0043079	6.71729	6.71729	12.989	1.93367	0.0435913	0.20164	3.66696	3.66696	7.48222	2.04045	0.000346076	0.0118081	10.1242	10.1242	18.4958	1.8269
Prkd1	170.085	4.36078e-09	6.20857e-06	6.69148	6.69148	32.7368	4.89231	7.56327e-08	0.000169212	8.42915	8.42915	32.5637	3.86323	9.13134e-07	0.000326533	5.55778	5.55778	32.9098	5.92138
Sobp	18.6041	4.73928e-05	0.00143563	6.6236	6.6236	3.57235	0.539337	0.000421083	0.0157207	8.26024	8.26024	3.44279	0.416791	0.00233575	0.0353091	5.593	5.593	3.70192	0.661883
Ctnnd2	35.1978	0.000206866	0.00376275	6.60652	6.60652	6.75461	1.02242	0.0876406	0.291435	2.27649	2.27649	1.89614	0.832921	0.000129163	0.00654633	9.58245	9.58245	11.6131	1.21191
Vstm5	27.1861	6.8515e-05	0.00187918	6.56493	6.56493	5.20947	0.79353	0.000359112	0.0142743	8.58947	8.58947	4.02323	0.46839	0.00510109	0.0555937	5.71724	5.71724	6.39571	1.11867
Nox4	55.956	0.000311743	0.00486276	6.49415	6.49415	10.6952	1.6469	0.00194679	0.0382691	7.30933	7.30933	7.42884	1.01635	0.00970914	0.0800723	6.13036	6.13036	13.9616	2.27744
Selenbp2	8.0582	0.00568274	0.0341248	6.44174	6.44174	1.53727	0.238642	0.00694249	0.0742667	7.77531	7.77531	1.65991	0.213485	0.162941	0.384311	5.36251	5.36251	1.41462	0.263798
Flvcr1	442.756	1.07688e-05	0.000547565	6.34578	6.34578	84.1632	13.2629	7.93688e-05	0.00541933	11.3859	11.3859	71.7346	6.3003	0.00112497	0.0233354	4.77576	4.77576	96.5918	20.2254
Rn7s6	89.323	0.00631244	0.0367233	6.2718	6.2718	16.9315	2.69962	0.0101115	0.0907488	9.06261	9.06261	27.9453	3.08358	0.134055	0.344668	2.5555	2.5555	5.91768	2.31566
Cntn5	19.7675	0.000217538	0.00389355	6.21429	6.21429	3.73864	0.601619	0.00250921	0.0429943	5.52834	5.52834	3.06182	0.55384	0.00429838	0.0505382	6.79931	6.79931	4.41546	0.649399
Tshr	169.151	0.000125687	0.00284472	6.18905	6.18905	31.9599	5.16395	0.000592731	0.0191003	13.1227	13.1227	33.956	2.58758	0.00801586	0.07149	3.87115	3.87115	29.9639	7.74032
Bex2	12.3143	0.000614715	0.00763445	6.18445	6.18445	2.32628	0.376149	0.00997409	0.0900483	4.90473	4.90473	2.13715	0.435732	0.00525481	0.0566726	7.9459	7.9459	2.5154	0.316566
Ramp3	47.6932	0.000948317	0.0102144	6.13287	6.13287	8.99118	1.46606	0.00895477	0.0846712	4.9607	4.9607	7.6458	1.54127	0.0111348	0.0868701	7.4318	7.4318	10.3366	1.39086
Stk32b	159.833	5.74983e-07	8.10413e-05	6.12335	6.12335	30.1204	4.91894	4.90348e-06	0.0014768	8.06904	8.06904	33.9984	4.21344	0.000119854	0.00629146	4.66577	4.66577	26.2424	5.62444
Ldlrad3	56.6738	1.30299e-05	0.00062214	6.10088	6.10088	10.6704	1.749	0.000114625	0.00685169	7.9221	7.9221	8.6575	1.09283	0.00104723	0.0224028	5.27338	5.27338	12.6834	2.40517
Gpr37	28.9671	3.71583e-05	0.00118714	6.01955	6.01955	5.43574	0.903014	0.0333229	0.175854	2.2572	2.2572	2.32042	1.02801	2.83637e-05	0.00267592	10.9908	10.9908	8.55107	0.778019
Akr1b8	67.4311	0.000263592	0.00436571	5.96151	5.96151	12.623	2.11741	0.00184597	0.0372205	14.5964	14.5964	6.93107	0.474849	0.00791196	0.0708107	4.87101	4.87101	18.3148	3.75997
Erbb4	585.438	7.29818e-06	0.000434589	5.8608	5.8608	109.122	18.6189	3.53811e-05	0.00349352	9.55162	9.55162	111.999	11.7257	0.00141209	0.0265552	4.16446	4.16446	106.244	25.5122
Etv4	10.2152	0.000282709	0.00456088	5.77466	5.77466	1.89685	0.328478	0.00354277	0.051866	6.32961	6.32961	1.07863	0.170411	0.00455641	0.0522004	5.58029	5.58029	2.71507	0.486546
Gm29674	14.916	1.33469e-05	0.00062834	5.72157	5.72157	2.76313	0.482932	0.0024197	0.0423288	3.4865	3.4865	1.3612	0.390419	5.6769e-05	0.00411601	7.238	7.238	4.16506	0.575444
Lrrn1	36.7568	6.70865e-05	0.00184972	5.71773	5.71773	6.80788	1.19066	0.0244993	0.148484	2.57287	2.57287	2.88642	1.12187	8.50288e-05	0.00509622	8.51901	8.51901	10.7293	1.25946
Ppp1r1a	402.009	6.91744e-05	0.00188735	5.71453	5.71453	74.4469	13.0277	0.000318303	0.0130115	6.98834	6.98834	90.3081	12.9227	0.00590473	0.0606251	4.46108	4.46108	58.5858	13.1326
Ralyl	10.4306	0.00218311	0.0180574	5.70663	5.70663	1.93092	0.338365	0.0237655	0.146014	5.55391	5.55391	2.12709	0.382989	0.01404	0.0989564	5.90574	5.90574	1.73476	0.293742
Dynlt1a	13.8584	0.00372096	0.0256518	5.69774	5.69774	2.56444	0.450081	0.0564333	0.230999	2.59298	2.59298	0.733586	0.282912	0.0123343	0.0919133	7.12078	7.12078	4.3953	0.617249
Avpr1a	151.655	0.000796818	0.00910209	5.62679	5.62679	27.9715	4.97112	0.0189338	0.12844	4.98353	4.98353	37.998	7.62472	0.00406866	0.0490855	7.74316	7.74316	17.945	2.31753
Svet1	11.9565	0.0019816	0.0169863	5.61907	5.61907	2.20449	0.392322	0.0230299	0.143465	6.33329	6.33329	1.57771	0.249114	0.0126112	0.092882	5.28684	5.28684	2.83126	0.53553
Gcgr	92.0041	2.88434e-05	0.00103395	5.6027	5.6027	16.9503	3.02538	0.000117034	0.00694267	7.6414	7.6414	19.4137	2.54059	0.00408477	0.0491711	4.12712	4.12712	14.4869	3.51017
Kap	160.688	0.00461657	0.0296482	5.53915	5.53915	29.5151	5.32845	0.0133362	0.106343	5.72791	5.72791	55.1188	9.62285	0.0699338	0.2395	3.78259	3.78259	3.9114	1.03405
Rassf6	218.472	8.81243e-08	2.80644e-05	5.51125	5.51125	40.075	7.2715	1.47864e-06	0.000815848	6.36219	6.36219	45.9408	7.22092	1.23165e-05	0.00175354	4.67206	4.67206	34.2092	7.32207
Dnah12	138.726	2.28959e-07	4.92303e-05	5.43692	5.43692	25.3546	4.66341	7.27297e-06	0.00169779	5.77974	5.77974	21.9007	3.78922	1.3381e-05	0.00183532	5.20235	5.20235	28.8085	5.5376
Fgf9	90.7886	0.000174283	0.00345233	5.42962	5.42962	16.5872	3.05496	0.000642553	0.0198091	6.54841	6.54841	22.671	3.46206	0.0123801	0.0920632	3.96679	3.96679	10.5035	2.64785
Inpp5j	109.451	0.00015187	0.00319254	5.37147	5.37147	19.9388	3.71199	0.000548519	0.0181795	6.65974	6.65974	28.1647	4.22911	0.0117717	0.0894504	3.66616	3.66616	11.7129	3.19487
Sec14l1	1474.23	2.60961e-07	5.0761e-05	5.34068	5.34068	268.143	50.2075	9.77755e-06	0.001807	5.70186	5.70186	220.094	38.6003	1.25539e-05	0.00177123	5.11515	5.11515	316.192	61.8147
Pla2g7	120.665	2.46433e-06	0.000212054	5.33819	5.33819	21.9446	4.11087	1.17996e-05	0.00196589	8.04175	8.04175	21.7791	2.70826	0.000692444	0.0176568	4.01018	4.01018	22.11	5.51348
Olfm4	72.745	0.000339319	0.00515929	5.32532	5.32532	13.2209	2.48266	0.00216198	0.0400888	9.05208	9.05208	8.9077	0.98405	0.0099381	0.0809784	4.40418	4.40418	17.5342	3.98126
Mfsd4a	161.47	0.000143459	0.00306927	5.32022	5.32022	29.3385	5.51452	0.00036711	0.0143733	7.00687	7.00687	39.5193	5.64008	0.0165109	0.108364	3.55498	3.55498	19.1577	5.38897
Khdrbs2	11.2528	0.000383417	0.00564351	5.31956	5.31956	2.04452	0.38434	0.00334286	0.050339	6.69584	6.69584	1.7553	0.262147	0.00770464	0.0700304	4.60729	4.60729	2.33375	0.506534
Cldn16	28.28	0.00455951	0.0294007	5.30166	5.30166	5.13346	0.968274	0.0413529	0.195895	3.29574	3.29574	2.8418	0.862265	0.0227062	0.127953	6.91169	6.91169	7.42511	1.07428
Lmo1	9.70576	0.000177106	0.0034843	5.29907	5.29907	1.76158	0.332431	0.00043369	0.0158544	11.9736	11.9736	1.72293	0.143893	0.0192538	0.117283	3.45553	3.45553	1.80022	0.52097
Cyp2j11	34.4158	0.000732239	0.00856069	5.2619	5.2619	6.23434	1.18481	0.00492738	0.0617783	5.85349	5.85349	8.3347	1.42389	0.0138036	0.0979514	4.3712	4.3712	4.13397	0.945729
Edar	9.05941	0.00736134	0.0409176	5.21451	5.21451	1.63699	0.31393	0.027236	0.157613	9.30777	9.30777	1.58996	0.17082	0.0661407	0.232823	3.68464	3.68464	1.68403	0.45704
Scn4b	246.297	0.000172923	0.0034411	5.17855	5.17855	44.4192	8.57754	0.00133332	0.0300016	5.21951	5.21951	48.5495	9.30154	0.00571378	0.0596955	5.13005	5.13005	40.289	7.85354
Ttc36	31.0388	0.000145051	0.00308648	5.16836	5.16836	5.59472	1.08249	0.00390821	0.0548937	4.323	4.323	4.22093	0.97639	0.00147268	0.0271095	5.8628	5.8628	6.9685	1.1886
Tfap2b	475.431	5.18753e-05	0.00154866	5.13927	5.13927	85.5608	16.6484	0.000650026	0.0199609	5.10271	5.10271	70.71	13.8573	0.00172317	0.0296998	5.16532	5.16532	100.411	19.4395
Klhl3	384.954	3.38815e-06	0.000257582	5.11735	5.11735	69.1952	13.5217	0.000158668	0.00859828	4.42197	4.42197	73.0308	16.5155	7.29218e-05	0.00465313	6.20822	6.20822	65.3596	10.5279
Tmem72	953.855	0.000136289	0.00297687	5.06396	5.06396	170.948	33.7578	0.000571884	0.0185815	6.63808	6.63808	178.485	26.888	0.00947857	0.0789175	4.02218	4.02218	163.411	40.6276
Xrcc3	6.2437	0.00288742	0.0217438	5.0417	5.0417	1.11759	0.221669	0.0945233	0.302974	2.54327	2.54327	0.317117	0.124689	0.0049304	0.054432	6.01935	6.01935	1.91806	0.318649
Cwh43	91.6532	0.000129891	0.00289555	5.02633	5.02633	16.3912	3.26106	0.000428961	0.0157699	8.09692	8.09692	18.1154	2.23733	0.0119262	0.0902738	3.42302	3.42302	14.6669	4.2848
Ppm1j	28.4538	1.1386e-05	0.000567885	5.00618	5.00618	5.08283	1.01531	2.42303e-05	0.00285584	11.6258	11.6258	4.53586	0.390156	0.00504448	0.0551302	3.43183	3.43183	5.62979	1.64046
Bco2	11.1595	0.000376661	0.00556499	4.99159	4.99159	1.99181	0.399033	0.00805705	0.0801661	4.13956	4.13956	1.98537	0.479609	0.00311314	0.0425435	6.27479	6.27479	1.99825	0.318457
Slitrk1	8.10301	0.00761266	0.0417822	4.99143	4.99143	1.44626	0.289748	0.00198024	0.0383818	10.0901	10.0901	1.91057	0.189352	0.559106	0.746157	2.51687	2.51687	0.981941	0.390144
Bmp2	42.8335	0.000144943	0.00308648	4.96829	4.96829	7.63491	1.53673	0.337881	0.600905	1.49202	1.49202	2.75826	1.84867	2.05092e-05	0.00225793	10.2154	10.2154	12.5116	1.22478
Wnt10a	27.9597	0.00136655	0.0131189	4.91196	4.91196	4.96737	1.01128	0.00580094	0.067848	6.46677	6.46677	2.62748	0.406304	0.0291187	0.14668	4.52111	4.52111	7.30727	1.61626
Dapk1	276.808	7.95634e-06	0.000463213	4.90846	4.90846	49.168	10.017	2.44744e-05	0.0028604	7.3668	7.3668	61.559	8.35628	0.00257701	0.0378244	3.14933	3.14933	36.7769	11.6777
Mfsd4b1	148.286	0.000418691	0.00596644	4.86484	4.86484	26.2711	5.40019	0.00188269	0.0378495	5.29972	5.29972	17.6711	3.33435	0.0157531	0.105612	4.67062	4.67062	34.871	7.46603
Ric3	28.9197	0.000120725	0.0027747	4.84751	4.84751	5.11824	1.05585	0.0363798	0.183907	2.42429	2.42429	2.70008	1.11376	0.000138136	0.006853	7.55199	7.55199	7.5364	0.997935
Kcnn2	22.5546	0.000126061	0.00284472	4.84403	4.84403	3.9909	0.823879	0.000750589	0.0213634	5.84405	5.84405	4.76594	0.815519	0.00627908	0.0624757	3.8641	3.8641	3.21586	0.83224
Cyb5rl	42.3338	0.000113501	0.00266897	4.84118	4.84118	7.48941	1.54702	0.00235293	0.0420654	4.14281	4.14281	5.27726	1.27383	0.00165465	0.0288891	5.32991	5.32991	9.70157	1.82021
Pm20d1	46.021	4.62286e-05	0.00140853	4.80114	4.80114	8.12192	1.69166	0.00269258	0.0448228	3.59639	3.59639	7.72715	2.14859	0.000354273	0.0119061	6.89755	6.89755	8.5167	1.23474
Kcnd3	45.9588	0.00122747	0.0122037	4.78715	4.78715	8.10397	1.69286	0.0394252	0.191573	2.8297	2.8297	6.65857	2.3531	0.00363988	0.0463022	9.24777	9.24777	9.54937	1.03261
Nfatc2	112.742	4.72697e-07	7.18729e-05	4.76863	4.76863	19.8573	4.16414	8.14065e-06	0.00169779	5.71196	5.71196	18.2559	3.19607	4.58618e-05	0.00370227	4.18117	4.18117	21.4587	5.13221
Serpinb8	29.8698	2.9736e-06	0.000240868	4.76791	4.76791	5.26073	1.10336	3.91502e-06	0.00130453	8.50466	8.50466	6.92102	0.813791	0.00422122	0.0500443	2.5848	2.5848	3.60045	1.39293
Ano9	35.5308	4.57336e-06	0.000315522	4.75012	4.75012	6.25083	1.31593	3.29359e-06	0.00125807	12.1286	12.1286	7.7687	0.640529	0.0125041	0.0925486	2.37678	2.37678	4.73295	1.99133
Slc44a4	60.5913	0.000187311	0.00359077	4.71297	4.71297	10.6348	2.2565	0.00292077	0.0469857	3.95074	3.95074	8.89064	2.25037	0.00292339	0.0411122	5.47108	5.47108	12.379	2.26263
Mapk15	48.1039	0.000204566	0.00373392	4.69052	4.69052	8.43105	1.79746	0.00473123	0.0607667	3.68452	3.68452	7.46821	2.02691	0.00207607	0.032875	5.99095	5.99095	9.3939	1.56802
Shmt1	155.164	0.000152444	0.00320031	4.68995	4.68995	27.1942	5.7984	0.000403779	0.0152743	6.89067	6.89067	31.0035	4.49934	0.016414	0.108145	3.29483	3.29483	23.3849	7.09745
Bex1	52.0341	0.00184301	0.0161519	4.68165	4.68165	9.11472	1.9469	0.00892867	0.0844932	6.63047	6.63047	10.9068	1.64495	0.0291869	0.146787	3.25617	3.25617	7.32265	2.24885
Fam228b	18.5632	0.00511437	0.0317338	4.67139	4.67139	3.24955	0.695627	0.245115	0.510158	2.13958	2.13958	1.7776	0.830817	0.00363454	0.0462768	8.42467	8.42467	4.7215	0.560437
Etv5	38.2974	0.000513171	0.00675359	4.63191	4.63191	6.687	1.44368	0.00400511	0.055854	4.85316	4.85316	5.38742	1.11009	0.00998946	0.0811437	4.49372	4.49372	7.98658	1.77727
Pdgfc	47.1843	4.56782e-06	0.000315522	4.62471	4.62471	8.23483	1.78062	5.40084e-05	0.00440534	5.60933	5.60933	8.20173	1.46216	0.000372319	0.0123162	3.93885	3.93885	8.26794	2.09907
Itga4	313.662	0.000975209	0.0103614	4.60349	4.60349	54.6659	11.8749	0.00527575	0.0641796	5.34081	5.34081	73.0654	13.6806	0.0196532	0.118608	3.60172	3.60172	36.2663	10.0692
Adarb2	13.9712	0.00141476	0.0134445	4.53438	4.53438	2.42375	0.534528	0.00168623	0.035447	7.51267	7.51267	3.09637	0.412153	0.0995438	0.291688	2.66574	2.66574	1.75113	0.656902
Slc16a5	129.197	0.000736517	0.00859578	4.52157	4.52157	22.394	4.95269	0.0105348	0.092897	3.83471	3.83471	18.4081	4.80038	0.00651227	0.0636236	5.16745	5.16745	26.3798	5.105
Cacna1d	167.609	1.61514e-05	0.000718599	4.51604	4.51604	29.041	6.43064	0.000224865	0.0104828	5.42865	5.42865	27.1264	4.9969	0.000736614	0.0183696	3.93619	3.93619	30.9557	7.86438
Wdr72	338.256	0.000667957	0.00806137	4.51588	4.51588	58.6077	12.9781	0.0115909	0.0990859	3.18591	3.18591	39.2853	12.331	0.00511896	0.0556337	5.71952	5.71952	77.9302	13.6253
Emb	421.893	0.000153504	0.00321393	4.48463	4.48463	72.9431	16.2651	0.000822026	0.0225855	5.76792	5.76792	63.9219	11.0823	0.00781652	0.0704398	3.82155	3.82155	81.9642	21.4479
Glt1d1	30.0807	0.000937979	0.0101238	4.46731	4.46731	5.19457	1.1628	0.00989929	0.0896661	4.30169	4.30169	3.58757	0.833991	0.00991155	0.0809784	4.55991	4.55991	6.80157	1.4916
Begain	9.22077	0.00134628	0.012976	4.41581	4.41581	1.58659	0.359299	0.000663011	0.0201803	9.7945	9.7945	2.37291	0.242269	0.214812	0.446059	1.6801	1.6801	0.800282	0.476329
Alb	3.54716	0.00548891	0.0333573	4.40818	4.40818	0.610021	0.138384	0.00334195	0.050339	7.73262	7.73262	0.936916	0.121164	0.282762	0.518358	1.81953	1.81953	0.283126	0.155604
Trim7	98.6345	8.53497e-05	0.00220936	4.40671	4.40671	16.9609	3.84887	0.0124765	0.102569	2.66057	2.66057	10.6547	4.00467	0.00022036	0.00898712	6.30019	6.30019	23.2671	3.69308
Syt13	8.26384	0.00365698	0.0254316	4.39948	4.39948	1.42029	0.322832	0.00163909	0.034783	9.45563	9.45563	1.57552	0.166623	0.315749	0.549523	2.64083	2.64083	1.26507	0.479042
Dusp26	19.9222	0.000101618	0.00246354	4.39236	4.39236	3.42227	0.779141	0.00112535	0.027031	4.74557	4.74557	4.16057	0.876727	0.00291853	0.0411035	3.93801	3.93801	2.68397	0.681555
Hgfac	30.1308	0.00016746	0.00339275	4.386	4.386	5.17358	1.17957	0.00019843	0.00986542	8.4315	8.4315	6.64851	0.788533	0.0407181	0.177915	2.35492	2.35492	3.69864	1.5706
Fetub	20.2529	0.00510778	0.0317141	4.34948	4.34948	3.46838	0.797424	0.10919	0.328044	1.6535	1.6535	0.97147	0.587524	0.00945359	0.0787607	5.92192	5.92192	5.96529	1.00732
Ogdhl	9.15458	0.00952354	0.048821	4.34051	4.34051	1.56673	0.360956	0.00990294	0.0896661	7.52783	7.52783	1.88477	0.250373	0.222044	0.45469	2.64814	2.64814	1.2487	0.471539
Gga2	202.699	4.15417e-07	6.70706e-05	4.33983	4.33983	34.6887	7.99308	3.65568e-06	0.00126656	5.20027	5.20027	42.875	8.24476	9.0149e-05	0.00533834	3.42345	3.42345	26.5023	7.74141
Dgat2	45.8084	0.000214427	0.00385549	4.33201	4.33201	7.83489	1.8086	0.00357959	0.0521899	4.07798	4.07798	6.09914	1.49563	0.00294332	0.0411566	4.51109	4.51109	9.57065	2.12158
Apoc1	7.44917	0.00281136	0.0213524	4.32252	4.32252	1.27319	0.294549	0.0212682	0.138266	3.45155	3.45155	1.16349	0.337092	0.0225038	0.127581	5.48757	5.48757	1.3829	0.252006
Vdr	326.11	9.06222e-06	0.00049279	4.30684	4.30684	55.6739	12.9268	0.000394457	0.0150307	3.84479	3.84479	42.5824	11.0754	0.000158174	0.00735065	4.65313	4.65313	68.7653	14.7783
Stk26	66.1683	3.56781e-06	0.000266073	4.29587	4.29587	11.2872	2.62745	0.000378035	0.0146545	3.44187	3.44187	8.47205	2.46147	3.56046e-05	0.00310192	5.04838	5.04838	14.1023	2.79343
Acsm3	15.492	0.000197573	0.00367421	4.28688	4.28688	2.64091	0.616045	0.00396367	0.0553747	4.26833	4.26833	3.81546	0.893899	0.00234356	0.0353589	4.33591	4.33591	1.46636	0.338191
Cldn6	6.23216	0.00288845	0.0217438	4.26503	4.26503	1.06066	0.248688	0.0559004	0.229503	2.67333	2.67333	0.53713	0.200921	0.00868261	0.0751262	5.3438	5.3438	1.5842	0.296455
Gfra2	4.5335	0.00987658	0.0499603	4.25788	4.25788	0.771152	0.181112	0.000696385	0.0205775	9.21875	9.21875	1.35901	0.147418	0.874088	0.939024	0.853309	-1.17191	0.183296	0.214806
Hoxc4	26.611	0.000342435	0.00516655	4.23018	4.23018	4.5171	1.06783	0.00470117	0.0606967	3.70782	3.70782	3.98867	1.07574	0.00460383	0.0523226	4.76033	4.76033	5.04554	1.05991
Peg3	440.373	9.41733e-10	1.82086e-06	4.22398	4.22398	74.7162	17.6886	2.45828e-07	0.000335627	3.53611	3.53611	62.8874	17.7844	1.55901e-08	3.48796e-05	4.91933	4.91933	86.5449	17.5928
Kcnc2	49.7967	0.000234222	0.00404873	4.2008	4.2008	8.43384	2.00767	0.00192699	0.0382214	4.84744	4.84744	7.6178	1.57151	0.00630343	0.0624905	3.78498	3.78498	9.24988	2.44384
Ctsc	234.788	0.000119527	0.0027691	4.18296	4.18296	39.7102	9.49334	0.00121466	0.0285974	5.76638	5.76638	26.088	4.52416	0.00349913	0.0452784	3.68763	3.68763	53.3325	14.4625
Phyhip	21.8848	0.00119869	0.0119651	4.15494	4.15494	3.69337	0.888911	0.00161305	0.0344168	5.97705	5.97705	5.10536	0.854161	0.0832606	0.264181	2.46993	2.46993	2.28138	0.92366
Afm	32.4521	0.000591308	0.00742025	4.13972	4.13972	5.47022	1.3214	0.00686712	0.0737121	4.16776	4.16776	7.12397	1.7093	0.00719918	0.0676749	4.08836	4.08836	3.81648	0.933498
Dynlt1f	30.2629	0.00658791	0.0378202	4.12071	4.12071	5.09356	1.23609	0.24297	0.508031	2.11253	2.11253	2.77743	1.31474	0.00525197	0.0566726	6.40182	6.40182	7.40968	1.15743
Car15	968.715	0.000983522	0.0104041	4.08465	4.08465	162.576	39.8016	0.00338247	0.0505949	5.12852	5.12852	140.158	27.3291	0.0308889	0.152027	3.53891	3.53891	184.993	52.2741
Nefl	35.3266	0.00108836	0.0111531	4.07024	4.07024	5.92184	1.45491	0.0195473	0.130937	3.09466	3.09466	5.74747	1.85722	0.00623146	0.0622435	5.79157	5.79157	6.09621	1.0526
Apoe	377.073	1.14374e-07	3.31705e-05	4.06739	4.06739	63.1946	15.5369	2.77411e-07	0.000335627	6.39824	6.39824	76.6015	11.9723	0.000189745	0.00827744	2.60648	2.60648	49.7876	19.1015
Tmem151a	30.1312	0.00298117	0.0222536	4.06197	4.06197	5.04754	1.24263	0.114275	0.33638	1.71829	1.71829	2.74689	1.59861	0.00418001	0.0498286	8.28757	8.28757	7.34819	0.886652
Pth1r	844.673	2.79556e-08	1.51201e-05	4.05984	4.05984	141.474	34.8472	9.0654e-06	0.00175276	3.05581	3.05581	91.7264	30.017	2.74108e-07	0.000179203	4.81942	4.81942	191.221	39.6773
Spink5	8.569	0.00828034	0.0443952	4.05372	4.05372	1.4345	0.353874	0.319177	0.5826	1.55969	1.55969	0.337237	0.21622	0.00507613	0.055393	5.15083	5.15083	2.53177	0.491527
Slc22a18	10.3338	0.00064314	0.00785052	4.04144	4.04144	1.72821	0.427622	0.0079047	0.0794917	4.29648	4.29648	1.69056	0.393476	0.00709174	0.067108	3.82412	3.82412	1.76586	0.461768
Sypl2	8.51506	0.0022827	0.0186143	4.03265	4.03265	1.42302	0.352874	0.00233199	0.0420349	7.80105	7.80105	1.86246	0.238745	0.137032	0.348218	2.10615	2.10615	0.983577	0.467003
Hoxb5os	21.7794	0.00209405	0.0176765	4.03173	4.03173	3.63945	0.9027	0.0152618	0.114034	3.65956	3.65956	2.99927	0.81957	0.0206201	0.121388	4.34114	4.34114	4.27962	0.98583
Prr16	7.91966	0.000308687	0.00484404	4.02808	4.02808	1.32302	0.328449	0.00104958	0.0258045	6.62707	6.62707	1.12894	0.170352	0.0180232	0.113086	3.1181	3.1181	1.5171	0.486546
